# Antibody-drug conjugates targeting CD45 plus Janus kinase inhibitors effectively condition for allogeneic hematopoietic stem cell transplantation

**DOI:** 10.1101/2020.10.02.324475

**Authors:** Stephen P. Persaud, Julie K. Ritchey, Jaebok Choi, Peter G. Ruminski, Matthew L. Cooper, Michael P. Rettig, John F. DiPersio

## Abstract

Despite the curative potential of hematopoietic stem cell transplantation (HSCT), transplant conditioning-associated toxicities preclude broader clinical application. Antibody-drug conjugates (ADC) provide an attractive approach to HSCT conditioning that minimizes toxicity while retaining efficacy. Initial studies of ADC conditioning have largely involved syngeneic HSCT; however, for treatment of acute leukemias or tolerance induction for solid organ transplantation, strategies for allogeneic HSCT (allo-HSCT) are needed. Using murine allo-HSCT models, we show that combining CD45-targeted ADCs with the Janus kinase inhibitor baricitinib enables multilineage alloengraftment with >80-90% donor chimerism. Mechanistically, baricitinib impaired T and NK cell survival, proliferation and effector function, with NK cells being particularly susceptible due to inhibited IL-15 signaling. Unlike irradiated mice, CD45-ADC-conditioned mice did not manifest graft-versus-host alloreactivity when challenged with mismatched T cells. Our studies demonstrate novel allo-HSCT conditioning strategies that exemplify the promise of immunotherapy to improve the safe application of HSCT for treating hematologic diseases.
