## Supplementary Table 1 - Flow reagent list for "Antibody-drug conjugates targeting CD45 plus Janus kinase inhibitors effectively condition for allogeneic hematopoietic stem cell transplantation"

### Sheet: Sheet1
Supplementary Table 1. Flow cytometry antibodies and related reagents used in this study.
Reagent name or target	Species reactivity	Clone	Fluorophore	Vendor(s)
CD3	Mouse	145-2C11	FITC	BioLegend
			APC	BioLegend
			Purified – LEAF	BioLegend
CD4	Mouse	GK1.5	FITC	BioLegend
			PE-Cyanine7	BioLegend
			APC	BioLegend
			APC-eFluor 780	eBioscience
			eFluor 450	eBioscience
			Biotin	BioLegend
			Purified – InVivoPlus	BioXcell
CD4	Mouse	RM4-4	FITC	BioLegend
CD4	Mouse	RM4-5	PerCP-Cyanine5.5	BioLegend
CD4	Human	RPA-T4	FITC	BioLegend
CD5	Mouse	53-7.3	PE	BioLegend
CD8	Mouse	53-6.7	FITC	BioLegend
			APC	BioLegend
			APC-eFluor 780	eBioscience
			eFluor 450	eBioscience
			Brilliant Violet 510	BioLegend
			BioLegend	BioLegend
			Purified – InVivoPlus	BioXcell
CD11b	Mouse	M1/70	FITC	BioLegend
			PerCP-Cyanine5.5	BD
			APC	BioLegend
CD11c	Mouse	N418	PE	BD
CD16/32	Mouse	93	Purified – Fc Block	BioLegend
			PE-Cyanine7	BioLegend
CD25	Mouse	3C7	PE	BD
CD28	Mouse	37.51	Purified - LEAF	BioLegend
CD34	Mouse	HM34	FITC	BioLegend
CD44	Mouse/human	IM7	Brilliant Violet 421	BioLegend
CD45	Mouse	30-F11	PE	BD
CD45	Human	HI30	Purified	BioLegend
			Biotin	BioLegend
CD45	Human	BC8	Purified	Leinco
			Biotin	Leinco
CD45.1	Mouse	A20	PE	BioLegend
			PE-Cyanine7	BioLegend
			eFluor 450	eBioscience
CD45.2	Mouse	104	Biotin	BioLegend
			Brilliant Violet 421	BioLegend
			Brilliant Violet 605	BioLegend
			Purified – InVivoPlus	BioXcell
CD45R (B220)	Mouse/human	RA3-6B2	FITC	BioLegend
			PerCP-Cyanine5.5	BD
			APC	BioLegend
			APC-eFluor 780	eBioscience
			eFluor 450	eBioscience
			Brilliant Violet 605	BioLegend
CD48	Mouse	HM48-1	APC	BioLegend
CD49b	Mouse	DX5	FITC	BD
CD62L	Mouse	MEL-14	APC Brilliant Violet 650	BioLegend BioLegend
CD80	Mouse	16-10A1	BV421	BioLegend
CD86	Mouse	GL-1	APC-eFluor 780	eBioscience
CD117 (c-Kit)	Mouse	2B8	Biotin	BioLegend
CD117 (c-Kit)	Mouse	ACK2	PE	BioLegend
			APC-eFluor 780	eBioscience
CD135 (Flt3)	Mouse	A2F10	PE	BioLegend
CD150	Mouse	TC15-12F12.2	PE-Cyanine7	BioLegend
CD161 (NK1.1)	Mouse	PK136	PE	BioLegend
			APC	BioLegend
			Purified – InVivoPlus	BioXcell
CD274 (PD-L1)	Mouse	MIH1	APC-eFluor 780	eBioscience
CD336 (NKp46)	Mouse	29A1.4	PE	BioLegend
			PerCP-Cyanine5.5	BioLegend
CFSE	N/A	N/A	CFSE	BioLegend
EOMES	Mouse	Dan11mag	Alexa Fluor 488	eBioscience
FoxP3	Mouse	FJK-16	APC	eBioscience
Granzyme A	Mouse	3G8.5	PE	BioLegend
Granzyme B	Mouse/human	GB11	Pacific Blue	BioLegend
IgG2a,k Isotype, rat	N/A	2A3	Purified – InVivoPlus	BioXcell
IgG2a,k Isotype, mouse	N/A	C1.18.4	Purified – InVivoPlus	BioXcell
IgG2b,k Isotype, rat	N/A	LTF-2	Purified – InVivoPlus	BioXcell
H-2Dd	Mouse	34-2-12	Biotin	BioLegend
			Brilliant Violet 421	BD
H-2Kb/Db	Mouse	28-8-6	PE-Cyanine7	BioLegend
H-2Kb	Mouse	AF6-88.5	FITC PE PE-Cyanine7	BD BioLegend BioLegend
H-2Kd	Mouse	SF1-1.1	FITC APC Brilliant Violet 421	BioLegend BioLegend BioLegend
I-Ab	Mouse	AF6-120.1	PE	BioLegend
IFNg	Mouse	XMG1.2	APC	BioLegend
Lineage cocktail (CD3, Gr1, B220, TER-119, CD11b)	Mouse	17A2, RB6-8C6, RA3-6B2, TER-119, M1/70	Pacific Blue	BioLegend
Ly-6A/E (Sca1)	Mouse	D7	FITC	BioLegend
			PE	BD
			Brilliant Violet 605	BioLegend
Ly-6G/Ly-6C (Gr1)	Mouse	RB6-8C5	FITC	BD
			APC	BioLegend
			APC-eFluor 780	eBioScience
Perforin	Mouse	S16009A	APC	BioLegend
Phospho-Stat1	Mouse	58D6	Purified	Cell Signaling
Phospho-Stat3	Mouse	13A3-1	Brillliant Violet 421	BioLegend
Phospho-Stat5	Mouse	47	PE	BD
Streptavidin	N/A	N/A	Alexa Fluor 488	Invitrogen
			Brilliant Violet BV421	BD
T-bet	Mouse/human	4B10	PE-Cyanine7	BioLegend
TCRb	Mouse	H57-597	PE-Cyanine7	BioLegend
TER-119	Mouse	TER-119	FITC	BioLegend
Viability stains	N/A	N/A	7-AAD	BioLegend
			Zombie Aqua	BioLegend
			Zombie Violet	BioLegend
